# Tracking polygenic adaptation: phenotypic stasis after rapid adaptation in large populations of *Drosophila*

**DOI:** 10.1101/2025.06.09.658643

**Authors:** Claudia Ramirez-Lanzas, Marlies Dolezal, Sarah Signor, Christian Schlötterer, Neda Barghi

**Affiliations:** Institut Für Populationsgenetik, Vetmeduni Vienna, Vienna 1210, Austria; Vienna Graduate School of Population Genetics, Vetmeduni Vienna, Vienna 1210, Austria; Plattform Bioinformatik und Biostatistik, Vetmeduni Vienna, Vienna 1210, Austria; Department of Biological Sciences, North Dakota State University, Fargo, North Dakota 581042; Max Planck Institute for Evolutionary Biology, Plön 24306, Germany

## Abstract

Most adaptive traits have a polygenic basis, and their evolution in response to environmental change results from the cumulative effect of many underlying loci. Theoretical studies predict two phases of phenotypic evolution: an initial directional phase, characterized by shifts in the mean of the trait towards a new optimum; and a subsequent stabilizing phase, in which the mean phenotype remains constant. However, there is limited empirical evidence to confirm these predictions. We exposed six replicate populations of *Drosophila simulans*, each with 100,000 individuals, to a new high-protein diet for 31 generations. Using time-series of high-order and molecular phenotypes, we characterized the phases of polygenic adaptation and inferred the transition between the directional and stabilizing selection phases empirically. The initial (directional) phase was characterized by a rapid phenotypic response, followed by a plateau after seven generations of adaptation, suggesting proximity to the new trait optimum (i.e. the stabilizing phase). The phenotypic responses were highly parallel among the replicate populations throughout the experiment. The contribution of pleiotropic loci to adaptive phenotypic evolution varied across the different phases of adaptation. Adaptation throughout the experiment was mainly facilitated by genes with low-to-intermediate pleiotropy, while highly pleiotropic genes played a significant role in the initial phase of adaptation. Parallel evolutionary responses across the replicate populations were also driven by genes with low-to-intermediate pleiotropy. Our findings support the predictions of theoretical models and provide empirical evidence for directional and stabilizing phases of polygenic adaptation.
