## Supplemental Table 1 for "Tracking polygenic adaptation: phenotypic stasis after rapid adaptation in large populations of *Drosophila*"

### Sheet: diet_recipes
	Table S1 Ingredients and cooking recipes for the standard and high-protein diets. A) The amount of protein, carbohydrate and fat in each ingredient was obtained from the supplier labels. B) Recipe of standard (P:C 1:4) diet. C) Recipe of high-protein (P:C 1:1)diet. D) Protein to carbohydrate (P:C) ratios in standard and high-protein diets.
	A
	Ingrediets composition
	Ingredient	g Protein in 1 g of product	g Carbohydrate in 1 g of product	g Fat in 1 g of product	brand
	Agar-agar	0	0	0
	Yeast	0.5	0.4	0.07	Fermipan red
	Cornmeal flour	0.062	0.75	0.02	https://www.natur-reform.com/Sojamehl-Vollfett-Bio-250g-Vollkraft/9003407480285
	Soya flour	0.41	0.03	0.21	https://www.natur-reform.com/Sojamehl-Vollfett-Bio-250g-Vollkraft/9003407480285
	Sugar beet syrup	0.068	0.7	0	https://uniferm.de/files/uniferm/user/downloads/de/UNIFERM_Produktfolder/P_8278502_UNIFERM_Malzextrakt_DE.pdf
	Barley malt syrup	0.05	0.73	0	https://www.grafschafter.de/produkte/goldsaft/grafschafter-goldsaft
	B
	Standard (P:C 1:4) diet recipe						The food is boiled for 2h and 1.3L of water evaporate so the total volume is 17L
	Ingredient	amount	unit	Density (g/L H20)	g Protein in 1L H2O	g Carbohydrate in 1L H2O	Density (g/L food)	g Protein in 1L food	g Carbohydrate in 1L food
	agar-agar	110	g	6.01093	0	0	6.47059	0	0
	yeast	300	g	16.3934	8.19672	6.55738	17.6471	8.82353	7.05882
	cornmeal flour	770	g	42.0765	2.60874	31.5574	45.2941	2.80824	33.9706
	soy flour	129	g	7.04918	2.89016	0.211475	7.58824	3.11118	0.227647
	Sugar beet syrup	330	g	18.0328	1.22623	12.623	19.4118	1.32	13.5882
	Barley malt syrup	330	g	18.0328	0.901639	13.1639	19.4118	0.970588	14.1706
	Nipagin	62	ml	-	-	-	-	-	-
	propionic acid	45	ml	-	-	-	-	-	-
	H2O	18.3	L	-	-	-	-	-	-
	H2O after 1.5h boiling at 90°C*	17	L	-	Total g Protein / L H2O:	Total g Carb. / L H2O:	-	Total g Protein / L food:	Total g Carb. / L food:
					15.8235	64.1131		17.0335	69.0159
	*during the boiling time, the cooking pot remains open so water evaporates
	C
	High-protein (P:C 1:1) diet recipe						The food is boiled for 2h and 1.3L of water evaporate so the total volume is 17L
	Ingredient	amount	unit	Density (g/L H20)	g Protein in 1L H2O	g Carbohydrate in 1L H2O	Density (g/L food)	g Protein in 1L food	g Carbohydrate in 1L food
	agar-agar	150	g	8.19672	0	0	8.82353	0	0
	yeast	1000	g	54.6448	27.3224	21.8579	58.8235	29.4118	23.5294
	cornmeal flour	150	g	8.19672	0.508197	6.14754	8.82353	0.547059	6.61765
	soy flour	410	g	22.4044	9.18579	0.672131	24.1176	9.88824	0.723529
	Sugar beet syrup	150	g	8.19672	0.557377	5.7377	8.82353	0.6	6.17647
	Barley malt syrup	150	g	8.19672	0.409836	5.98361	8.82353	0.441176	6.44118
	Nipagin	62	ml	-	-	-	-	-	-
	propionic acid	45	ml	-	-	-	-	-	-
	H2O added	18.3	L	-	-	-	-	-	-
	H2O after 2h boiling at 90°C*	17	L	-	Total g Protein / L H2O:	Total g Carb. / L H2O:	-	Total g Protein / L food:	Total g Carb. / L food:
					37.9836	40.3989		40.8882	43.4882
	*during the boiling time, the cooking pot remains open so water evaporates
	D
		Standard (P:C 1:4) diet	High-protein (P:C 1:1) diet
	Total g Protein / L H2O:	17.0335	40.8882
	Total g Carbohydrates / L H2O:	69.0159	43.4882
	P:C ratio	4.05177	0.940214
			2.40046	High-protein diet has 2.4x more protein than the standard diet
			1.587	High-protein diet has 1.5x less carbohydrate than the standard diet
