## Supplemental Table 3 for "Tracking polygenic adaptation: phenotypic stasis after rapid adaptation in large populations of *Drosophila*"

### Sheet: Sheet1
Table S3 The pairwise comparison of mean gene-wise expression variance. The mean variance of down-regulated and up-regulated genes was computed independently for each transcriptomic group ('monotonic', 'late-response', 'complete-reverse', and 'incomplete-reverse') and generation (Gen 0, Gen 7 and Gen 31) using mean log2FC expression values across replicates. Wilcoxon rank sum tests were performed…
test	generation	logFC_direction	group1	group2	p_value	padj_fdr	significance
Wilcoxson rank sum test, two tailed	Gen 0	down	complete reverse	incomplete reverse	0.061534	0.0820454	n.s
Wilcoxson rank sum test, two tailed	Gen 0	up	complete reverse	incomplete reversed	0.78258	0.78258	n.s
Wilcoxson rank sum test, two tailed	Gen 0	down	late response	monotonic	0.156783	0.188139	n.s
Wilcoxson rank sum test, two tailed	Gen 0	up	monotonic	late response	0.0018271	0.00313217	**
Wilcoxson rank sum test, two tailed	Gen 31	down	complete reverse	incomplete reverse	2.45642e-07	5.8954e-07	****
Wilcoxson rank sum test, two tailed	Gen 31	up	complete reverse	incomplete reversed	3.04638e-18	1.21855e-17	****
Wilcoxson rank sum test, two tailed	Gen 31	down	late response	monotonic	5.00824e-07	1.00165e-06	****
Wilcoxson rank sum test, two tailed	Gen 31	up	monotonic	late response	7.21849e-16	2.16555e-15	***
Wilcoxson rank sum test, two tailed	Gen 7	down	complete reverse	incomplete reverse	0.189719	0.206966	n.s
Wilcoxson rank sum test, two tailed	Gen 7	up	complete reverse	incomplete reversed	1.19461e-18	7.16763e-18	****
Wilcoxson rank sum test, two tailed	Gen 7	down	late response	monotonic	0.0384215	0.0576323	n.s
Wilcoxson rank sum test, two tailed	Gen 7	up	monotonic	late response	1.48819e-31	1.78583e-30	****
