## Supplemental Table 4 for "Tracking polygenic adaptation: phenotypic stasis after rapid adaptation in large populations of *Drosophila*"

### Sheet: Table S4
Table S4 A) Pairwise contrasts of the estimated marginal means (EMMeans) for fecundity between generations (gen0, gen7, gen31). p-values were adjusted using the Tukey’s honest significant difference (HSD). B) Pairwise contrasts of the estimated marginal means (EMMeans) for weight (B) and lipid content (C) between generations (gen0, gen7, gen31) and sex (female, male). D) Pairwise contrasts of est…

### Sheet: fecundity_overall
A
group1	group2	ratio	SE	df	null	t.ratio	p.value
gen0	gen7	0.545624	0.0413744	10.5104	1	-7.9893	2.392e-05
gen0	gen31	0.568248	0.0366443	8.87006	1	-8.76457	3.09847e-05
gen7	gen31	1.04146	0.076278	14.107	1	0.554716	0.845758

### Sheet: weight_overall
B
group1	group2	sex	estimate	SE	df	t.ratio	p.value	padj_fdr
gen0	gen7	female	0.0301065	0.00671699	121.066	4.48215	1.689e-05	3.37799e-05
gen0	gen31	female	-0.00622048	0.00671699	121.066	-0.926082	0.356246	0.356246
gen7	gen31	female	-0.036327	0.00570474	98.9925	-6.36786	6.0453e-09	1.81359e-08
gen0	gen7	male	0.0276574	0.00668229	120.085	4.13891	6.51076e-05	9.76614e-05
gen0	gen31	male	-0.0145996	0.00668229	120.085	-2.18482	0.0308443	0.0370131
gen7	gen31	male	-0.042257	0.00570474	98.9925	-7.40735	4.36144e-11	2.61686e-10

### Sheet: TAG_overall
C
group1	group2	sex	ratio	SE	df	null	t.ratio	p.value	padj_fdr
gen0	gen7	female	1.24686	0.190407	6.02614	1	1.44479	0.198431	0.297647
gen0	gen31	female	1.44017	0.230819	7.20817	1	2.27587	0.0559203	0.111841
gen7	gen31	female	1.15503	0.200279	43.3594	1	0.831193	0.410419	0.410419
gen0	gen7	male	1.17053	0.186212	7.11429	1	0.989759	0.354753	0.410419
gen0	gen31	male	2.28357	0.362683	7.07162	1	5.19911	0.00121497	0.00364491
gen7	gen31	male	1.95089	0.331725	43.2136	1	3.9302	0.000301953	0.00181172

### Sheet: fecundity_repwise
D
group1	group2	ratio	SE	df	null	t.ratio	p.value	group	padj_fdr
rep31	rep32	0.844607	0.0493838	25	1	-2.88841	0.0078817	gen7	0.0394085
rep31	rep33	0.990081	0.0611564	25	1	-0.16139	0.873084	gen7	0.947303
rep31	rep34	0.8789	0.0567511	25	1	-1.99912	0.0565767	gen7	0.212163
rep31	rep35	0.691555	0.0460796	25	1	-5.53508	9.39874e-06	gen7	0.000256473
rep31	rep36	0.902097	0.0549137	25	1	-1.69258	0.102963	gen7	0.308889
rep32	rep33	1.17224	0.074029	25	1	2.5164	0.0186431	gen7	0.0798991
rep32	rep34	1.0406	0.0697159	25	1	0.594056	0.557812	gen7	0.769815
rep32	rep35	0.818789	0.0559784	25	1	-2.92433	0.00723657	gen7	0.0394085
rep32	rep36	1.06807	0.0674081	25	1	1.04339	0.306753	gen7	0.536728
rep33	rep34	0.887705	0.0573856	25	1	-1.84261	0.0772759	gen7	0.257586
rep33	rep35	0.698484	0.0472747	25	1	-5.30191	1.70982e-05	gen7	0.000256473
rep33	rep36	0.911135	0.0560142	25	1	-1.5138	0.142618	gen7	0.356546
rep34	rep35	0.786842	0.0533721	25	1	-3.5342	0.00162022	gen7	0.0121516
rep34	rep36	1.02639	0.0626388	25	1	0.426875	0.673124	gen7	0.823491
rep35	rep36	1.30445	0.0848575	25	1	4.08561	0.000397543	gen7	0.00397543
rep31	rep32	1.10418	0.100233	28	1	1.09176	0.284243	gen31	0.532956
rep31	rep33	0.994529	0.0872262	28	1	-0.0625491	0.95057	gen31	0.95057
rep31	rep34	1.00772	0.0918115	28	1	0.0844521	0.933298	gen31	0.95057
rep31	rep35	1.13281	0.0983345	28	1	1.43659	0.161914	gen31	0.373648
rep31	rep36	1.04532	0.092213	28	1	0.502449	0.619281	gen31	0.807758
rep32	rep33	0.900693	0.077535	28	1	-1.21499	0.234515	gen31	0.46903
rep32	rep34	0.912642	0.0827548	28	1	-1.00811	0.322037	gen31	0.536728
rep32	rep35	1.02593	0.0889997	28	1	0.295088	0.770104	gen31	0.888582
rep32	rep36	0.946692	0.0812665	28	1	-0.638165	0.528551	gen31	0.769815
rep33	rep34	1.01327	0.0908223	28	1	0.147046	0.884149	gen31	0.947303
rep33	rep35	1.13904	0.0974091	28	1	1.52237	0.139132	gen31	0.356546
rep33	rep36	1.05107	0.0897931	28	1	0.583043	0.564531	gen31	0.769815
rep34	rep35	1.12413	0.100699	28	1	1.30622	0.202107	gen31	0.433086
rep34	rep36	1.03731	0.0930848	28	1	0.408186	0.686242	gen31	0.823491
rep35	rep36	0.922765	0.0790393	28	1	-0.938426	0.356051	gen31	0.562185

### Sheet: weight_repwise
E
group1	group2	ratio	SE	df	null	t.ratio	p.value	group	padj_fdr
rep31	rep32	1023136607	0.035925363	28	1	0.65141214	0.520091621	females Gen 7	0.910033878
rep31	rep33	0.965844182	0.033913656	28	1	-0.989741446	0.330776921	females Gen 7	0.708807688
rep31	rep34	0.939446635	0.032986759	28	1	-1778951402	0.086107573	females Gen 7	0.358670248
rep31	rep35	0.953403088	0.037428214	28	1	-1215500407	0.234324947	females Gen 7	0.605252716
rep31	rep36	0.945055743	0.033183712	28	1	-1609415813	0.118743773	females Gen 7	0.391073004
rep32	rep33	0.944003153	0.033146752	28	1	-1641153586	0.111952451	females Gen 7	0.391073004
rep32	rep34	0.918202544	0.032240816	28	1	-2430363542	0.021744794	females Gen 7	0.200974359
rep32	rep35	0.931843394	0.036581834	28	1	-1798141138	0.082945892	females Gen 7	0.358670248
rep32	rep36	0.923684811	0.032433315	28	1	-2260827953	0.031732416	females Gen 7	0.200974359
rep33	rep34	0.972668938	0.034153293	28	1	-0.789209956	0.436621515	females Gen 7	0.867974614
rep33	rep35	0.987118943	0.038751814	28	1	-0.330248746	0.743670351	females Gen 7	0.949086646
rep33	rep36	0.978476405	0.034357211	28	1	-0.619674367	0.540482537	females Gen 7	0.910033878
rep34	rep35	1014856037	0.039840702	28	1	0.375642098	0.710013904	females Gen 7	0.949086646
rep34	rep36	1005970651	0.035322615	28	1	0.169535589	0.866594318	females Gen 7	0.949086646
rep35	rep36	0.991244684	0.03891378	28	1	-0.224004858	0.824380001	females Gen 7	0.949086646
rep31	rep32	0.92805959	0.064225407	28	1	-1078830257	0.289869717	males Gen 7	0.668930117
rep31	rep33	0.859241382	0.059462914	28	1	-2192148746	0.036845299	males Gen 7	0.200974359
rep31	rep34	0.842140072	0.058279435	28	1	-2482645507	0.01930372	males Gen 7	0.200974359
rep31	rep35	0.793507598	0.061395579	28	1	-2989337226	0.005767455	males Gen 7	0.181646509
rep31	rep36	0.823657529	0.05700037	28	1	-2803314025	0.009082325	males Gen 7	0.181646509
rep32	rep33	0.92584721	0.064072301	28	1	-1113318489	0.275038295	males Gen 7	0.660091908
rep32	rep34	0.907420258	0.062797083	28	1	-1403815251	0.171368428	males Gen 7	0.48962408
rep32	rep35	0.85501794	0.066154781	28	1	-202440211	0.052562475	males Gen 7	0.262812376
rep32	rep36	0.887505003	0.061418868	28	1	-1724483769	0.095645399	males Gen 7	0.358670248
rep33	rep34	0.9800972	0.067826616	28	1	-0.290496761	0.773576999	males Gen 7	0.949086646
rep33	rep35	0.923497885	0.071453238	28	1	-1028619781	0.312462648	males Gen 7	0.69436144
rep33	rep36	0.958586895	0.066338018	28	1	-0.61116528	0.546020327	males Gen 7	0.910033878
rep34	rep35	0.942251324	0.072904236	28	1	-0.768791579	0.448453551	males Gen 7	0.867974614
rep34	rep36	0.978052887	0.067685141	28	1	-0.320668518	0.750842678	males Gen 7	0.949086646
rep35	rep36	1037995767	0.080312212	28	1	0.481976937	0.633568466	males Gen 7	0.949086646
rep31	rep32	0.956323462	0.035765197	29	1	-1194136283	0.242101086	females Gen 31	0.605252716
rep31	rep33	0.94505335	0.033698906	29	1	-1584877846	0.123839784	females Gen 31	0.391073004
rep31	rep34	0.947542698	0.033787671	29	1	-1511104675	0.141582852	females Gen 31	0.424748557
rep31	rep35	0.956433509	0.034104702	29	1	-1249193801	0.221583517	females Gen 31	0.604318682
rep31	rep36	0.940009802	0.033519062	29	1	-1734943666	0.093368737	females Gen 31	0.358670248
rep32	rep33	0.988215167	0.036957904	29	1	-0.316985452	0.753525456	females Gen 31	0.949086646
rep32	rep34	0.990818206	0.037055254	29	1	-0.246645493	0.806920209	females Gen 31	0.949086646
rep32	rep35	1000115072	0.037402944	29	1	0.003076727	0.997566198	females Gen 31	0.997566198
rep32	rep36	0.982941274	0.036760667	29	1	-0.460067597	0.648898645	females Gen 31	0.949086646
rep33	rep34	1002634082	0.035752131	29	1	0.073773171	0.941697391	females Gen 31	0.974169715
rep33	rep35	1012041816	0.036087594	29	1	0.335684045	0.739525666	females Gen 31	0.949086646
rep33	rep36	0.994663214	0.035467904	29	1	-0.15006582	0.881751555	females Gen 31	0.949086646
rep34	rep35	1009383019	0.035992786	29	1	0.261910874	0.795241567	females Gen 31	0.949086646
rep34	rep36	0.992050073	0.035374724	29	1	-0.223838992	0.824452037	females Gen 31	0.949086646
rep35	rep36	0.982828178	0.035045888	29	1	-0.485749866	0.630794594	females Gen 31	0.949086646
rep31	rep32	0.904954295	0.03153615	28	1	-2865871225	0.007805951	males Gen 31	0.181646509
rep31	rep33	0.92495729	0.03086096	28	1	-2338028539	0.026757436	males Gen 31	0.200974359
rep31	rep34	0.926468452	0.030911379	28	1	-2289101718	0.029820626	males Gen 31	0.200974359
rep31	rep35	0.929231297	0.031003561	28	1	-21998552	0.036236831	males Gen 31	0.200974359
rep31	rep36	0.92041353	0.030709358	28	1	-2485624632	0.019172524	males Gen 31	0.200974359
rep32	rep33	1022103874	0.03410223	28	1	0.655276332	0.51763779	males Gen 31	0.910033878
rep32	rep34	102377375	0.034157945	28	1	0.704203153	0.487122249	males Gen 31	0.910033878
rep32	rep35	1026826771	0.034259809	28	1	0.793449671	0.434188656	males Gen 31	0.867974614
rep32	rep36	1017082891	0.033934707	28	1	0.507680239	0.615653582	males Gen 31	0.949086646
rep33	rep34	1001633764	0.031864005	28	1	0.051314883	0.959438946	males Gen 31	0.975700623
rep33	rep35	1004620761	0.031959027	28	1	0.14491742	0.885814203	males Gen 31	0.949086646
rep33	rep36	0.9950876	0.031655758	28	1	-0.154800088	0.87808941	males Gen 31	0.949086646
rep34	rep35	1002982125	0.031906899	28	1	0.093602537	0.926091479	males Gen 31	0.974169715
rep34	rep36	0.993464514	0.031604125	28	1	-0.206114971	0.838192486	males Gen 31	0.949086646
rep35	rep36	0.990510688	0.031510157	28	1	-0.299717508	0.76660637	males Gen 31	0.949086646
