## Supplemental Table 5 for "Tracking polygenic adaptation: phenotypic stasis after rapid adaptation in large populations of *Drosophila*"

### Sheet: Sheet1
Table S5 Comparison of pleiotropic levels between transcriptomic groups with conserved patterns of co-expression ('plateau', 'monotonic', 'late-response', 'complete-reverse' and 'incomplete-reverse'). We performed a Wilcoxon rank-sum test for each pairwise comparison to asses differences in pleiotropy. The "background (all DEGs)" group includes all differentially expressed genes, compared with th…
test	contrast	variable	p_value	padj_fdr	significance_fdr	variable	p_value	padj_fdr	significance_fdr
Wilcoxson rank-sum test, two tailed	late response VS complete reverse	log10(connectivity)	0.0347337	4.96e-02	*	1-Tau	0.0428799	5.36e-02	n.s
Wilcoxson rank-sum test, two tailed	incomplete reverse VS complete reverse	log10(connectivity)	0.00532784	1.07e-02	*	1-Tau	0.00259367	4.32e-03	**
Wilcoxson rank-sum test, two tailed	plateau VS complete reverse	log10(connectivity)	0.000204924	1.02e-03	**	1-Tau	6.66025e-11	3.33e-10	****
Wilcoxson rank-sum test, two tailed	monotonic VS complete reverse	log10(connectivity)	5.10024e-08	5.10e-07	****	1-Tau	6.09671e-11	3.33e-10	****
Wilcoxson rank-sum test, two tailed	incomplete reverse VS late response	log10(connectivity)	0.288071	3.49e-01	n.s	1-Tau	0.224294	2.24e-01	n.s
Wilcoxson rank-sum test, two tailed	plateau VS late response	log10(connectivity)	0.314231	3.49e-01	n.s	1-Tau	2.82308e-05	7.06e-05	****
Wilcoxson rank-sum test, two tailed	monotonic VS late response	log10(connectivity)	0.000386956	1.29e-03	**	1-Tau	1.44721e-06	4.82e-06	****
Wilcoxson rank-sum test, two tailed	plateau VS incomplete reverse	log10(connectivity)	0.637778	6.38e-01	n.s	1-Tau	0.0686252	7.63e-02	n.s
Wilcoxson rank-sum test, two tailed	monotonic VS incomplete reverse	log10(connectivity)	0.0297973	4.96e-02	*	1-Tau	0.00072689	1.45e-03	***
Wilcoxson rank-sum test, two tailed	monotonic VS plateau	log10(connectivity)	0.000777052	1.94e-03	**	1-Tau	0.0306642	4.38e-02	*
Wilcoxson rank-sum test, two tailed	background (all DEGs) VS non-significant	log10(connectivity)	6.18916e-08	3.40404e-07	***	1-Tau	1.21405e-17	3.40404e-07	***
