## Supplemental Table 6 for "Tracking polygenic adaptation: phenotypic stasis after rapid adaptation in large populations of *Drosophila*"

### Sheet: Sheet1
Table S6 Correlation between pleiotropy and transcriptomic response across generations and transcriptomic groups. Kendall’s rank tau correlation coefficients (Kendall_tau) and corresponding p-values were calculated between pleiotropy ( gene connectivity as log₁₀(connectivity) and tissue specificity as 1–Tau) and log₂ fold change (log₂FC) for the transcriptomic response groups ('plateau', 'monoton…
group	generation	variables	kendall_tau	p_value	padj_fdr	variable	kendall_tau	p_value	padj_fdr
background	Gen 7	log10(connectivity) and log2FC	-0.110587	4.02533e-54	4.83039e-53	1-Tau and log2FC	-0.160443	6.18644e-125	7.42373e-124
complete-reverse	Gen 7	log10(connectivity) and log2FC	-0.0626179	0.0191146	0.0191146	1-Tau and log2FC	-0.0915837	0.00037101	0.00037101
incomplete-reverse	Gen 7	log10(connectivity) and log2FC	-0.181775	3.4587e-06	3.77312e-06	1-Tau and log2FC	-0.215545	7.49635e-09	8.17783e-09
late-response	Gen 7	log10(connectivity) and log2FC	-0.167899	7.21355e-11	1.23661e-10	1-Tau and log2FC	-0.227756	1.14454e-20	1.96206e-20
monotonic	Gen 7	log10(connectivity) and log2FC	-0.261501	4.70816e-13	1.12996e-12	1-Tau and log2FC	-0.387531	4.63872e-31	1.11329e-30
plateau	Gen 7	log10(connectivity) and log2FC	-0.143252	6.49726e-37	2.59891e-36	1-Tau and log2FC	-0.213736	7.79613e-90	3.11845e-89
background	Gen 31	log10(connectivity) and log2FC	-0.103301	1.87929e-47	1.12757e-46	1-Tau and log2FC	-0.148529	2.38117e-107	1.4287e-106
complete-reverse	Gen 31	log10(connectivity) and log2FC	-0.132536	7.05767e-07	9.41022e-07	1-Tau and log2FC	-0.160804	4.09071e-10	5.45429e-10
incomplete-reverse	Gen 31	log10(connectivity) and log2FC	-0.220272	1.86016e-08	2.79024e-08	1-Tau and log2FC	-0.240659	1.09811e-10	1.64716e-10
late-response	Gen 31	log10(connectivity) and log2FC	-0.12478	1.28069e-06	1.53682e-06	1-Tau and log2FC	-0.142474	5.50143e-09	6.60172e-09
monotonic	Gen 31	log10(connectivity) and log2FC	-0.239944	3.19726e-11	6.39451e-11	1-Tau and log2FC	-0.37197	9.53616e-29	1.90723e-28
plateau	Gen 31	log10(connectivity) and log2FC	-0.13112	3.35251e-31	1.00575e-30	1-Tau and log2FC	-0.194548	9.38976e-75	2.81693e-74
