## Supplemental Table 7 for "Tracking polygenic adaptation: phenotypic stasis after rapid adaptation in large populations of *Drosophila*"

### Sheet: Sheet1
Table S7 Comparison of pleiotropy levels across different levels of transcriptome parallelism. Parallelism group 2 means a gene was identified as differentially expressed in two replicate populations while group 6 contains differentially expressed genes shared by all six replicate populations. Two-tailed Wilcoxon rank-sum tests were used to compare pleiotropy levels between all pairs of groups wi…
variable	generation	contrast	p_value	padj_fdr	significancy_fdr	test
1-Tau	Gen 7	3 VS 2	0.088	0.26	n.s	Wilcoxson rank sum test, two tailed
1-Tau	Gen 7	4 VS 2	0.757707	0.8	n.s	Wilcoxson rank sum test, two tailed
1-Tau	Gen 7	5 VS 2	0.248334	0.37	n.s	Wilcoxson rank sum test, two tailed
1-Tau	Gen 7	6 VS 2	9.20467e-11	1e-09	***	Wilcoxson rank sum test, two tailed
1-Tau	Gen 7	4 VS 3	0.0817193	0.18	n.s	Wilcoxson rank sum test, two tailed
1-Tau	Gen 7	5 VS 3	0.75366	0.8	n.s	Wilcoxson rank sum test, two tailed
1-Tau	Gen 7	6 VS 3	1.70491e-05	4.9e-05	***	Wilcoxson rank sum test, two tailed
1-Tau	Gen 7	5 VS 4	0.158329	0.26	n.s	Wilcoxson rank sum test, two tailed
1-Tau	Gen 7	6 VS 4	1.02807e-10	1e-09	***	Wilcoxson rank sum test, two tailed
1-Tau	Gen 7	6 VS 5	7.02122e-07	3.5e-06	***	Wilcoxson rank sum test, two tailed
1-Tau	Gen 31	3 VS 2	0.257418	0.37	n.s	Wilcoxson rank sum test, two tailed
1-Tau	Gen 31	4 VS 2	0.598904	0.7	n.s	Wilcoxson rank sum test, two tailed
1-Tau	Gen 31	5 VS 2	0.158705	0.26	n.s	Wilcoxson rank sum test, two tailed
1-Tau	Gen 31	6 VS 2	4.43448e-09	3e-08	***	Wilcoxson rank sum test, two tailed
1-Tau	Gen 31	4 VS 3	0.580748	0.7	n.s	Wilcoxson rank sum test, two tailed
1-Tau	Gen 31	5 VS 3	0.806216	0.81	n.s	Wilcoxson rank sum test, two tailed
1-Tau	Gen 31	6 VS 3	2.28027e-05	5.7e-05	***	Wilcoxson rank sum test, two tailed
1-Tau	Gen 31	5 VS 4	0.396488	0.53	n.s	Wilcoxson rank sum test, two tailed
1-Tau	Gen 31	6 VS 4	9.36788e-07	3.7e-06	***	Wilcoxson rank sum test, two tailed
1-Tau	Gen 31	6 VS 5	1.28383e-05	4.3e-05	***	Wilcoxson rank sum test, two tailed
log10(connectivity)	Gen 7	3 VS 2	0.322149	0.536915	n.s	Wilcoxson rank sum test, two tailed
log10(connectivity)	Gen 7	4 VS 2	0.791125	0.902094	n.s	Wilcoxson rank sum test, two tailed
log10(connectivity)	Gen 7	5 VS 2	0.769671	0.902094	n.s	Wilcoxson rank sum test, two tailed
log10(connectivity)	Gen 7	6 VS 2	0.000782313	0.00887506	**	Wilcoxson rank sum test, two tailed
log10(connectivity)	Gen 7	4 VS 3	0.518401	0.740572	n.s	Wilcoxson rank sum test, two tailed
log10(connectivity)	Gen 7	5 VS 3	0.443478	0.682274	n.s	Wilcoxson rank sum test, two tailed
log10(connectivity)	Gen 7	6 VS 3	0.0486864	0.139104	n.s	Wilcoxson rank sum test, two tailed
log10(connectivity)	Gen 7	5 VS 4	0.993048	0.993048	n.s	Wilcoxson rank sum test, two tailed
log10(connectivity)	Gen 7	6 VS 4	0.00563451	0.0187817	*	Wilcoxson rank sum test, two tailed
log10(connectivity)	Gen 7	6 VS 5	0.00249477	0.00997909	**	Wilcoxson rank sum test, two tailed
log10(connectivity)	Gen 31	3 VS 2	0.691074	0.902094	n.s	Wilcoxson rank sum test, two tailed
log10(connectivity)	Gen 31	4 VS 2	0.811884	0.902094	n.s	Wilcoxson rank sum test, two tailed
log10(connectivity)	Gen 31	5 VS 2	0.291968	0.530851	n.s	Wilcoxson rank sum test, two tailed
log10(connectivity)	Gen 31	6 VS 2	0.00177501	0.00887506	**	Wilcoxson rank sum test, two tailed
log10(connectivity)	Gen 31	4 VS 3	0.891073	0.937972	n.s	Wilcoxson rank sum test, two tailed
log10(connectivity)	Gen 31	5 VS 3	0.165588	0.367974	n.s	Wilcoxson rank sum test, two tailed
log10(connectivity)	Gen 31	6 VS 3	0.00105208	0.00887506	**	Wilcoxson rank sum test, two tailed
log10(connectivity)	Gen 31	5 VS 4	0.201535	0.40307	n.s	Wilcoxson rank sum test, two tailed
log10(connectivity)	Gen 31	6 VS 4	0.00174409	0.00887506	**	Wilcoxson rank sum test, two tailed
log10(connectivity)	Gen 31	6 VS 5	0.0875233	0.218808	n.s	Wilcoxson rank sum test, two tailed
