## Supplemental Table 8 for "Tracking polygenic adaptation: phenotypic stasis after rapid adaptation in large populations of *Drosophila*"

### Sheet: Sheet1
Table S8 Mapping statistics. The paired-end 150bp reads were mapped to D.simulans reference genome using GSNAP (version = 2023.03.24). The mapping statistics were generated by SAMtools (version = 1.16.1). Column names correspond to sample names. The prefix in sample names contains generation information: CGE1 (Common Garden Experiment 1 = Generation 0), CGE2_1 (Common Garden Experiment 2 = Genera…
metric	CGE1_rep_B_1	CGE1_rep_B_2	CGE1_rep_B_3	CGE1_rep_B_4	CGE1_rep_B_5	CGE2_1_rep_31_1	CGE2_1_rep_31_2	CGE2_1_rep_31_3	CGE2_1_rep_32_1	CGE2_1_rep_32_2	CGE2_1_rep_32_3	CGE2_1_rep_33_1	CGE2_1_rep_33_2	CGE2_1_rep_33_3	CGE2_1_rep_34_1	CGE2_1_rep_34_2	CGE2_1_rep_34_3	CGE2_1_rep_35_1	CGE2_1_rep_35_2	CGE2_1_rep_35_3	CGE2_1_rep_36_1	CGE2_1_rep_36_2	CGE2_1_rep_36_3	CGE3_1_rep_31_1	CGE3_1_rep_31_2	CGE3_1_rep_31_3	CGE3_1_rep_32_1	CGE3_1_rep_32_2	CGE3_1_rep_32_3	CGE3_1_rep_33_1	CGE3_1_rep_33_2	CGE3_1_rep_33_3	CGE3_1_rep_34_1	CGE3_1_rep_34_2	CGE3_1_rep_34_3	CGE3_1_rep_35_1	CGE3_1_rep_35_2	CGE3_1_rep_35_3	CGE3_1_rep_36_1	CGE3_1_rep_36_2	CGE3_1_rep_36_3
raw total sequences:	21206488	25874956	51128614	27444694	39376412	24686040	45132698	28020238	38475484	48388404	26702062	31067152	41386664	32560480	36542276	22689580	38460034	37706678	27586712	29180414	46816394	27830672	124394822	49036850	42452212	40576922	34565558	39313264	31227428	24282920	46510832	37120442	32740282	19300212	46274370	38845572	23500226	34782266	44941834	27173898	31101320
filtered sequences:	0	0	0	0	0	0	0	0	0	0	0	0	0	0	0	0	0	0	0	0	0	0	0	0	0	0	0	0	0	0	0	0	0	0	0	0	0	0	0	0	0
sequences	21206488	25874956	51128614	27444694	39376412	24686040	45132698	28020238	38475484	48388404	26702062	31067152	41386664	32560480	36542276	22689580	38460034	37706678	27586712	29180414	46816394	27830672	124394822	49036850	42452212	40576922	34565558	39313264	31227428	24282920	46510832	37120442	32740282	19300212	46274370	38845572	23500226	34782266	44941834	27173898	31101320
is sorted:	1	1	1	1	1	1	1	1	1	1	1	1	1	1	1	1	1	1	1	1	1	1	1	1	1	1	1	1	1	1	1	1	1	1	1	1	1	1	1	1	1
1st fragments:	10603244	12937478	25564307	13722347	19688206	12343020	22566349	14010119	19237742	24194202	13351031	15533576	20693332	16280240	18271138	11344790	19230017	18853339	13793356	14590207	23408197	13915336	62197411	24518425	21226106	20288461	17282779	19656632	15613714	12141460	23255416	18560221	16370141	9650106	23137185	19422786	11750113	17391133	22470917	13586949	15550660
last fragments:	10603244	12937478	25564307	13722347	19688206	12343020	22566349	14010119	19237742	24194202	13351031	15533576	20693332	16280240	18271138	11344790	19230017	18853339	13793356	14590207	23408197	13915336	62197411	24518425	21226106	20288461	17282779	19656632	15613714	12141460	23255416	18560221	16370141	9650106	23137185	19422786	11750113	17391133	22470917	13586949	15550660
reads mapped:	19094814	24031590	46874782	24817868	35087416	19612564	36703095	22455306	30957283	39497327	21945777	25169237	34142099	26575210	26892015	18201507	31580726	30751351	22233948	22785005	38412576	22681437	52615064	40469702	35037488	29863377	28353329	32547823	25988735	20001503	38629321	30462196	26079139	16009526	33496660	31871248	18700973	28591977	36650791	21700283	22715058
reads mapped and paired:	18316478	23244006	45129920	24027846	33305058	17897678	33176050	20486206	28195540	35775902	19943502	22875206	30979360	24116216	24295620	16575916	28602848	27956420	20305832	20715914	34890842	20688632	15703612	36955374	31791426	26818684	25850510	29545888	23648064	18175034	35195632	27588936	23703952	14566892	30242342	28953208	17005644	25961742	33223322	19774166	20433668
reads unmapped:	2111674	1843366	4253832	2626826	4288996	5073476	8429603	5564932	7518201	8891077	4756285	5897915	7244565	5985270	9650261	4488073	6879308	6955327	5352764	6395409	8403818	5149235	71779758	8567148	7414724	10713545	6212229	6765441	5238693	4281417	7881511	6658246	6661143	3290686	12777710	6974324	4799253	6190289	8291043	5473615	8386262
reads properly paired:	18277640	23195610	45037160	23979446	33228044	17851570	33076392	20434538	28120338	35669114	19887078	22810486	30883106	24046770	24229580	16531528	28517610	27875764	20254006	20663206	34789908	20631146	15647938	36861626	31695988	26738210	25773380	29461032	23580218	18122094	35098344	27506022	23637488	14526180	30158430	28869434	16960624	25889858	33132564	19723446	20371536
reads paired:	21206488	25874956	51128614	27444694	39376412	24686040	45132698	28020238	38475484	48388404	26702062	31067152	41386664	32560480	36542276	22689580	38460034	37706678	27586712	29180414	46816394	27830672	124394822	49036850	42452212	40576922	34565558	39313264	31227428	24282920	46510832	37120442	32740282	19300212	46274370	38845572	23500226	34782266	44941834	27173898	31101320
reads duplicated:	0	0	0	0	0	0	0	0	0	0	0	0	0	0	0	0	0	0	0	0	0	0	0	0	0	0	0	0	0	0	0	0	0	0	0	0	0	0	0	0	0
reads MQ0:	1270	1164	2624	1775	2001	1404	2706	1674	2244	3100	1510	1876	2442	1848	2142	1340	2248	1956	1822	1705	2581	1652	1139	2494	2369	2342	2146	2380	1725	1393	2390	2289	1832	944	3277	2197	1319	1754	2285	1385	1711
reads QC failed:	0	0	0	0	0	0	0	0	0	0	0	0	0	0	0	0	0	0	0	0	0	0	0	0	0	0	0	0	0	0	0	0	0	0	0	0	0	0	0	0	0
non-primary alignments:	63984	68114	136588	85592	110708	73641	136109	84918	118632	160607	74167	111312	122135	98248	112747	72289	107286	116049	88910	85539	146010	93055	232121	127809	122471	138541	107745	112591	90917	72333	121366	109977	93811	49300	152117	110674	70145	94025	125119	79007	89013
total length:	3178632959	3878333470	7663130086	4113298071	5902156630	3701151652	6766301793	4201011296	5768593982	7254420210	4003374033	4657599480	6204719709	4881389249	5478662293	3401820916	5766011482	5653042057	4135924578	4374989373	7018628252	4172609567	18655073932	7352035884	6364570564	6083477198	5182129176	5893995347	4681757892	3640731792	6973242787	5565241799	4908528539	2893629325	6937528874	5823843402	3523390077	5214800514	6738023353	4074192124	4662830529
bases mapped:	2861881859	3601828570	7025055286	3719274171	5258807230	2940130252	5501861343	3366271496	4640863832	5920758660	3289931283	3772912230	5118034959	3983598749	4031123143	2728609966	4734115282	4609743007	3333009978	3415678023	5758055552	3400224317	7888110232	6066963684	5252361964	4476445448	4250294826	4879179197	3895953942	2998519242	5791016137	4566504899	3909357089	2400026425	5020872374	4777694802	2803502127	4286257164	5494366903	3253149874	3404891229
bases mapped (cigar):	2851847956	3592070266	7004116367	3703611077	5241405803	2922096197	5476128246	3346901243	4615126703	5894302119	3274650181	3753754514	5095889634	3964581574	3997715431	2713466824	4713278289	4587268252	3314666126	3393105195	5731655561	3382660604	7796002944	6038228553	5229767579	4440822065	4229760705	4857938020	3879419684	2984574240	5765385495	4546359018	3887075613	2389533729	4977685699	4755752650	2787152457	4266538913	5468866990	3234428664	3377544419
bases trimmed:	0	0	0	0	0	0	0	0	0	0	0	0	0	0	0	0	0	0	0	0	0	0	0	0	0	0	0	0	0	0	0	0	0	0	0	0	0	0	0	0	0
bases duplicated:	0	0	0	0	0	0	0	0	0	0	0	0	0	0	0	0	0	0	0	0	0	0	0	0	0	0	0	0	0	0	0	0	0	0	0	0	0	0	0	0	0
mismatches:	50673881	55015945	120896625	51171352	109814414	103836102	199991284	118873158	165520122	213120384	117283915	134520386	182063817	142762831	143247413	97167492	170706795	164648313	117609455	121665681	207648818	120712580	302896751	215804368	187596237	158984056	150161106	174591168	138904202	106969896	202338712	163877448	139788829	85744818	178487330	171480805	100051189	153677814	198966135	116204796	122113849
error rate:	17768.8	15315.9	17260.8	13816.6	20951.3	35534.8	36520.6	35517.4	35864.7	36157	35815.7	35836.2	35727.6	36009.6	35832.3	35809.3	36218.3	35892.5	35481.5	35856.7	36228.4	35685.7	38852.8	35739.7	35870.8	35800.6	35501.1	35939.4	35805.4	35840.9	35095.4	36045.9	35962.5	35883.5	35857.5	36057.6	35897.3	36019.3	36381.6	35927.5	36154.6
average length:	149	149	149	149	149	149	149	149	149	149	149	149	149	149	149	149	149	149	149	149	149	149	149	149	149	149	149	149	149	149	149	149	149	149	149	149	149	149	149	149	149
maximum length:	150	150	150	150	150	150	150	150	150	150	150	150	150	150	150	150	150	150	150	150	150	150	150	150	150	150	150	150	150	150	150	150	150	150	150	150	150	150	150	150	150
average quality:	35.3	35.3	35.3	35.3	35.1	35.3	35.1	35.3	35.3	35.1	35.2	35.2	35.2	35.1	35.2	35.2	35.2	35.2	35.4	35.2	35.2	35.3	29.03	35.2	35.2	35	35.3	35.2	35.3	35.2	35.2	35.2	35.3	35.2	35.1	35.2	35.2	35.2	35.1	35.3	35
insert size average:	295.4	306.2	288.7	275.7	295.7	269.8	292.5	274.6	281.6	302.6	301.9	282.3	312.7	291.7	263.6	283.5	305.6	290.6	277.9	266.2	294.8	294.6	219	282.1	315	277.8	287.4	307.9	311.5	303.4	305.4	306	282.2	303.2	257.5	282	270.4	294	295.1	272.1	275.3
insert size standard deviation:	137.5	141.1	123.3	115.4	126.7	107.5	128.6	111.9	125.7	130.1	147.2	121.5	137.8	128.2	104.4	127.8	133.3	129.8	115.4	106.6	132.8	139.5	63.8	115.6	143	118.8	125	138.6	142.5	143.9	141.3	128.8	127.3	137	98.8	117	105.5	129.6	133	109.5	119.1
inward oriented pairs:	8887984	11393795	21998964	11464346	16278387	8596165	16219038	9880593	13626105	17570213	9747834	11107377	15244662	11778895	11549828	8012249	14064062	13653501	9810895	9909808	17073688	10052299	7317144	18061572	15652667	12775453	12582113	14529417	11644068	8903362	17300665	13566356	11429360	7161366	14315761	14131859	8196516	12699054	16266722	9536979	9732123
outward oriented pairs:	98855	83376	208016	195935	135900	127851	134676	130363	168329	117396	80701	117668	89910	101318	219166	99119	87975	116613	124530	160289	140390	103856	240491	151284	88840	229674	122303	89014	66034	65931	107610	84159	153953	44384	295178	124592	109218	100932	126088	125511	175552
pairs with other orientation:	5541	6540	14503	6465	11258	6210	12444	7188	10196	12962	6584	9334	12484	9302	9141	5650	10681	11257	6555	6519	13155	6884	4975	13328	12016	9411	9704	11034	8326	5907	12895	9767	7772	5335	9661	10426	5436	9844	11634	6210	6792
pairs on different chromosomes:	13059	17181	31925	16486	25707	12334	28332	13558	20565	30148	15999	18650	27514	19586	15657	11916	24061	22464	13891	13436	28096	15699	10441	24796	26944	20484	23198	23667	19028	15034	26491	23978	18043	11055	20881	24452	12136	19815	24423	13526	15655
mapped_fraction	0.900423	0.928759	0.916801	0.904287	0.891077	0.79448	0.813226	0.801396	0.804598	0.816256	0.821876	0.810156	0.824954	0.81618	0.735915	0.802197	0.821131	0.815541	0.805966	0.780832	0.820494	0.81498	0.422968	0.825292	0.82534	0.73597	0.820277	0.827909	0.832241	0.823686	0.830545	0.820631	0.796546	0.8295	0.723871	0.82046	0.795778	0.822027	0.815516	0.798571	0.730357
mapped_and_paired_fraction	0.86372	0.898321	0.882674	0.875501	0.845812	0.725012	0.735078	0.731122	0.732818	0.739349	0.74689	0.736315	0.748535	0.740659	0.664863	0.730552	0.743703	0.741418	0.736073	0.709925	0.74527	0.743375	0.12624	0.753625	0.748876	0.660934	0.747869	0.75155	0.757285	0.74847	0.756719	0.743228	0.724	0.754753	0.653544	0.745341	0.723637	0.746407	0.739252	0.72769	0.657003
