## Supplemental Table 9 for "Tracking polygenic adaptation: phenotypic stasis after rapid adaptation in large populations of *Drosophila*"

### Sheet: Sheet1
Table S9 The number of reads aligned to the exons in D. simulans genome. The aligned reads were counted using featureCounts function of subread package (version = 2.0.3) , and the aligment statistics are presented here. The prefix in sample description contains generation information: CGE1 (Common Garden Experiment 1 = Generation 0), CGE2_1 (Common Garden Experiment 2 = Generation 7) and CGE3_1 (…
sample_description	Total	Assigned	Unassigned_Unmapped	Unassigned_Read_Type	Unassigned_Singleton	Unassigned_MappingQuality	Unassigned_Chimera	Unassigned_FragmentLength	Unassigned_Duplicate	Unassigned_MultiMapping	Unassigned_Secondary	Unassigned_NonSplit	Unassigned_NoFeatures	Unassigned_Overlapping_Length	Unassigned_Ambiguity	percent_assigned
CGE1_rep_B_1	11455334	7069700	666669	0	1571547	0	35377	0	0	34540	0	0	1941026	0	136475	61.7154
CGE1_rep_B_2	13809150	9188603	527891	0	1591388	0	45260	0	0	37142	0	0	2253039	0	165827	66.54
CGE1_rep_B_3	27484745	17994503	1254485	0	3521934	0	88378	0	0	76180	0	0	4183473	0	365792	65.4709
CGE1_rep_B_4	14615597	9245192	918402	0	1602845	0	45236	0	0	46863	0	0	2574249	0	182810	63.2557
CGE1_rep_B_5	21603352	13046173	1253319	0	3591115	0	66567	0	0	61640	0	0	3335953	0	248585	60.3896
CGE2_1_rep_31_1	14131569	6939096	1679295	0	3451545	0	30130	0	0	38128	0	0	1868233	0	125142	49.1035
CGE2_1_rep_31_2	26233522	13469302	2451279	0	7089628	0	66263	0	0	71257	0	0	2826527	0	259266	51.3439
CGE2_1_rep_31_3	16063925	7941310	1797916	0	3962803	0	34380	0	0	44106	0	0	2139249	0	144161	49.4357
CGE2_1_rep_32_1	22115118	11137761	2378229	0	5555301	0	49547	0	0	62661	0	0	2732558	0	199061	50.3627
CGE2_1_rep_32_2	28073890	14163342	2584826	0	7481867	0	71203	0	0	84521	0	0	3420939	0	267192	50.4502
CGE2_1_rep_32_3	15429200	7778387	1377005	0	4024817	0	36952	0	0	38077	0	0	2043375	0	130587	50.4134
CGE2_1_rep_33_1	17934473	9019360	1801942	0	4615054	0	45461	0	0	59099	0	0	2223945	0	169612	50.2906
CGE2_1_rep_33_2	23982983	12246300	2040913	0	6357069	0	64384	0	0	63927	0	0	2995355	0	215035	51.0625
CGE2_1_rep_33_3	18841634	9646899	1763138	0	4943475	0	47433	0	0	51615	0	0	2214617	0	174457	51.1999
CGE2_1_rep_34_1	20982277	9348356	3526933	0	5227483	0	40890	0	0	58354	0	0	2604453	0	175808	44.5536
CGE2_1_rep_34_2	13040070	6550883	1431241	0	3270351	0	28488	0	0	38180	0	0	1606421	0	114506	50.2366
CGE2_1_rep_34_3	22320794	11263216	1950715	0	5983404	0	56699	0	0	56122	0	0	2792200	0	218438	50.4606
CGE2_1_rep_35_1	21766813	11403292	2080198	0	5621310	0	54295	0	0	61336	0	0	2345521	0	200861	52.3884
CGE2_1_rep_35_2	15807705	7878204	1712324	0	3878879	0	34781	0	0	46668	0	0	2113828	0	143021	49.8377
CGE2_1_rep_35_3	16745025	8196315	2163159	0	4163028	0	33304	0	0	44638	0	0	1995830	0	148751	48.9478
CGE2_1_rep_36_1	27079261	14036457	2441042	0	7080740	0	68499	0	0	77415	0	0	3116296	0	258812	51.8347
CGE2_1_rep_36_2	15995566	8331755	1578215	0	4008024	0	36622	0	0	49399	0	0	1850111	0	141440	52.0879
CGE2_1_rep_36_3	99403524	5646733	17434153	0	74073593	0	24712	0	0	33779	0	0	2084219	0	106335	5.68062
CGE2_1_rep_36_3	6523831	2647045	1254878	0	1586285	0	12573	0	0	19792	0	0	948958	0	54300	40.575
CGE3_1_rep_31_1	28167219	15462010	2526410	0	7063612	0	61731	0	0	67633	0	0	2718801	0	267022	54.8936
CGE3_1_rep_31_2	24598865	12684660	2084331	0	6523180	0	62507	0	0	64282	0	0	2961044	0	218861	51.566
CGE3_1_rep_31_3	23468318	10117692	3834426	0	6128415	0	48629	0	0	72730	0	0	3080314	0	186112	43.1121
CGE3_1_rep_32_1	19893944	10028266	1854705	0	5031970	0	50989	0	0	57573	0	0	2685846	0	184595	50.4086
CGE3_1_rep_32_2	22774870	11734301	1881753	0	6032953	0	56124	0	0	58688	0	0	2810498	0	200553	51.523
CGE3_1_rep_32_3	18047319	9489297	1449011	0	4703869	0	44558	0	0	48225	0	0	2146156	0	166203	52.5801
CGE3_1_rep_33_1	14038772	7340482	1227474	0	3671825	0	32824	0	0	37492	0	0	1600919	0	127756	52.2872
CGE3_1_rep_33_2	26818068	14050741	2223911	0	6901048	0	62848	0	0	64159	0	0	3285605	0	229756	52.3928
CGE3_1_rep_33_3	21545373	10671713	1892493	0	5773715	0	54604	0	0	56937	0	0	2887689	0	208222	49.5313
CGE3_1_rep_34_1	18843046	9428976	2142978	0	4775694	0	42048	0	0	49617	0	0	2223401	0	180332	50.0396
CGE3_1_rep_34_2	11145489	6089721	924026	0	2898923	0	26306	0	0	25709	0	0	1076059	0	104745	54.6384
CGE3_1_rep_34_3	26544411	11450854	4761696	0	6552824	0	53265	0	0	77597	0	0	3422328	0	225847	43.1385
CGE3_1_rep_35_1	22456423	11507354	2028142	0	5865255	0	54943	0	0	57654	0	0	2719012	0	224063	51.243
CGE3_1_rep_35_2	13514245	6664666	1551962	0	3409324	0	28546	0	0	37293	0	0	1699889	0	122565	49.3159
CGE3_1_rep_35_3	20119696	10360526	1780027	0	5286289	0	46506	0	0	49950	0	0	2408254	0	188144	51.4944
CGE3_1_rep_36_1	26028001	13540340	2431787	0	6890335	0	58576	0	0	65353	0	0	2803446	0	238164	52.0222
CGE3_1_rep_36_2	15591954	7836763	1773749	0	3875083	0	32093	0	0	41586	0	0	1886801	0	145879	50.2616
CGE3_1_rep_36_3	17926886	7839778	3052436	0	4591366	0	37620	0	0	45149	0	0	2216765	0	143772	43.732
