## Supplemental Table 10 for "Tracking polygenic adaptation: phenotypic stasis after rapid adaptation in large populations of *Drosophila*"

### Sheet: BigCages
Table S10 The accession numers of samples deposited in European Nucleotide Archive repository for project PRJEB83201.
sample_id	sample_description	CGE	replicate	treatment	accession	experiment	sample	sample alias
216357	CGE1_rep_B_1	CGE1	B_1	base	ERR14098660	ERX13501162	ERS22715790	Dsim_founder_CGE1_F0_B_1
216358	CGE1_rep_B_2	CGE1	B_2	base	ERR14098661	ERX13501163	ERS22715791	Dsim_founder_CGE1_F0_B_2
216292	CGE1_rep_B_3	CGE1	B_3	base	ERR14098662	ERX13501164	ERS22715792	Dsim_founder_CGE1_F0_B_3
216346	CGE1_rep_B_4	CGE1	B_4	base	ERR14098663	ERX13501165	ERS22715793	Dsim_founder_CGE1_F0_B_4
216229	CGE1_rep_B_5	CGE1	B_5	base	ERR14098664	ERX13501166	ERS22715794	Dsim_founder_CGE1_F0_B_5
216351	CGE2_1_rep_31_1	CGE2_1	31	Trial_Big	ERR14098665	ERX13501167	ERS22715795	Dsim_TB_CGE2-1_F7_rep31_1
216236	CGE2_1_rep_31_2	CGE2_1	31	Trial_Big	ERR14098666	ERX13501168	ERS22715796	Dsim_TB_CGE2-1_F7_rep31_2
216343	CGE2_1_rep_31_3	CGE2_1	31	Trial_Big	ERR14098667	ERX13501169	ERS22715797	Dsim_TB_CGE2-1_F7_rep31_3
216370	CGE2_1_rep_32_1	CGE2_1	32	Trial_Big	ERR14098668	ERX13501170	ERS22715798	Dsim_TB_CGE2-1_F7_rep32_1
216235	CGE2_1_rep_32_2	CGE2_1	32	Trial_Big	ERR14098669	ERX13501171	ERS22715799	Dsim_TB_CGE2-1_F7_rep32_2
216335	CGE2_1_rep_32_3	CGE2_1	32	Trial_Big	ERR14098670	ERX13501172	ERS22715800	Dsim_TB_CGE2-1_F7_rep32_3
216203	CGE2_1_rep_33_1	CGE2_1	33	Trial_Big	ERR14098671	ERX13501173	ERS22715801	Dsim_TB_CGE2-1_F7_rep33_1
216241	CGE2_1_rep_33_2	CGE2_1	33	Trial_Big	ERR14098672	ERX13501174	ERS22715802	Dsim_TB_CGE2-1_F7_rep33_2
216304	CGE2_1_rep_33_3	CGE2_1	33	Trial_Big	ERR14098673	ERX13501175	ERS22715803	Dsim_TB_CGE2-1_F7_rep33_3
216298	CGE2_1_rep_34_1	CGE2_1	34	Trial_Big	ERR14098674	ERX13501176	ERS22715804	Dsim_TB_CGE2-1_F7_rep34_1
216359	CGE2_1_rep_34_2	CGE2_1	34	Trial_Big	ERR14098675	ERX13501177	ERS22715805	Dsim_TB_CGE2-1_F7_rep34_2
216293	CGE2_1_rep_34_3	CGE2_1	34	Trial_Big	ERR14098676	ERX13501178	ERS22715806	Dsim_TB_CGE2-1_F7_rep34_3
216216	CGE2_1_rep_35_1	CGE2_1	35	Trial_Big	ERR14098677	ERX13501179	ERS22715807	Dsim_TB_CGE2-1_F7_rep35_1
216356	CGE2_1_rep_35_2	CGE2_1	35	Trial_Big	ERR14098678	ERX13501180	ERS22715808	Dsim_TB_CGE2-1_F7_rep35_2
216361	CGE2_1_rep_35_3	CGE2_1	35	Trial_Big	ERR14098679	ERX13501181	ERS22715809	Dsim_TB_CGE2-1_F7_rep35_3
216308	CGE2_1_rep_36_1	CGE2_1	36	Trial_Big	ERR14098680	ERX13501182	ERS22715810	Dsim_TB_CGE2-1_F7_rep36_1
216362	CGE2_1_rep_36_2	CGE2_1	36	Trial_Big	ERR14098681	ERX13501183	ERS22715811	Dsim_TB_CGE2-1_F7_rep36_2
216330	CGE2_1_rep_36_3	CGE2_1	36	Trial_Big	ERR14098682	ERX13501184	ERS22715812	Dsim_TB_CGE2-1_F7_rep36_3
216324	CGE3_1_rep_31_1	CGE3_1	31	Trial_Big	ERR14098683	ERX13501185	ERS22715813	Dsim_TB_CGE3-1_F31_rep31_1
216315	CGE3_1_rep_31_2	CGE3_1	31	Trial_Big	ERR14098684	ERX13501186	ERS22715814	Dsim_TB_CGE3-1_F31_rep31_2
216226	CGE3_1_rep_31_3	CGE3_1	31	Trial_Big	ERR14098685	ERX13501187	ERS22715815	Dsim_TB_CGE3-1_F31_rep31_3
216193	CGE3_1_rep_32_1	CGE3_1	32	Trial_Big	ERR14098686	ERX13501188	ERS22715816	Dsim_TB_CGE3-1_F31_rep32_1
216299	CGE3_1_rep_32_2	CGE3_1	32	Trial_Big	ERR14098687	ERX13501189	ERS22715817	Dsim_TB_CGE3-1_F31_rep32_2
216303	CGE3_1_rep_32_3	CGE3_1	32	Trial_Big	ERR14098688	ERX13501190	ERS22715818	Dsim_TB_CGE3-1_F31_rep32_3
216342	CGE3_1_rep_33_1	CGE3_1	33	Trial_Big	ERR14098689	ERX13501191	ERS22715819	Dsim_TB_CGE3-1_F31_rep33_1
216323	CGE3_1_rep_33_2	CGE3_1	33	Trial_Big	ERR14098690	ERX13501192	ERS22715820	Dsim_TB_CGE3-1_F31_rep33_2
216297	CGE3_1_rep_33_3	CGE3_1	33	Trial_Big	ERR14098691	ERX13501193	ERS22715821	Dsim_TB_CGE3-1_F31_rep33_3
216214	CGE3_1_rep_34_1	CGE3_1	34	Trial_Big	ERR14098692	ERX13501194	ERS22715822	Dsim_TB_CGE3-1_F31_rep34_1
216326	CGE3_1_rep_34_2	CGE3_1	34	Trial_Big	ERR14098693	ERX13501195	ERS22715823	Dsim_TB_CGE3-1_F31_rep34_2
216322	CGE3_1_rep_34_3	CGE3_1	34	Trial_Big	ERR14098694	ERX13501196	ERS22715824	Dsim_TB_CGE3-1_F31_rep34_3
216196	CGE3_1_rep_35_1	CGE3_1	35	Trial_Big	ERR14098695	ERX13501197	ERS22715825	Dsim_TB_CGE3-1_F31_rep35_1
216352	CGE3_1_rep_35_2	CGE3_1	35	Trial_Big	ERR14098696	ERX13501198	ERS22715826	Dsim_TB_CGE3-1_F31_rep35_2
216239	CGE3_1_rep_35_3	CGE3_1	35	Trial_Big	ERR14098697	ERX13501199	ERS22715827	Dsim_TB_CGE3-1_F31_rep35_3
216325	CGE3_1_rep_36_1	CGE3_1	36	Trial_Big	ERR14098698	ERX13501200	ERS22715828	Dsim_TB_CGE3-1_F31_rep36_1
216376	CGE3_1_rep_36_2	CGE3_1	36	Trial_Big	ERR14098699	ERX13501201	ERS22715829	Dsim_TB_CGE3-1_F31_rep36_2
216202	CGE3_1_rep_36_3	CGE3_1	36	Trial_Big	ERR14098700	ERX13501202	ERS22715830	Dsim_TB_CGE3-1_F31_rep36_3
